# Chromosome-level genome assembly for the Aldabra giant tortoise enables insights into the genetic health of a threatened population

**DOI:** 10.1101/2022.04.20.488802

**Authors:** F.G. Çilingir, L. A’Bear, D. Hansen, L.R. Davis, N. Bunbury, A. Ozgul, D. Croll, C. Grossen

## Abstract

The Aldabra giant tortoise (*Aldabrachelys gigantea*) is one of only two giant tortoise species left in the world. The species is endemic to Aldabra Atoll in Seychelles and is considered vulnerable due to its limited distribution and threats posed by climate change. Genomic resources for *A. gigantea* are lacking, hampering conservation efforts focused on both wild and ex-situ populations. A high-quality genome would also open avenues to investigate the genetic basis of the exceptionally long lifespan. Here, we produced the first chromosome-level *de novo* genome assembly of *A. gigantea* using PacBio High-Fidelity sequencing and high-throughput chromosome conformation capture (Hi-C). We produced a 2.37 Gbp assembly with a scaffold N50 of 148.6 Mbp and a resolution into 26 chromosomes. RNAseq-assisted gene model prediction identified 23,953 protein-coding genes and 1.1 Gbp of repetitive sequences. Synteny analyses among turtle genomes revealed high levels of chromosomal collinearity even among distantly related taxa. We also performed a low-coverage re-sequencing of 30 individuals from wild populations and two zoo individuals. Our genome-wide population structure analyses detected genetic population structure in the wild and identified the most likely origin of the zoo-housed individuals. The high-quality chromosome-level reference genome for *A. gigantea* is one of the most complete turtle genomes available. It is a powerful tool to assess the population structure in the wild population and reveal the geographic origins of ex-situ individuals relevant for genetic diversity management and rewilding efforts.
