## Supplementary material for "Chromosome-level genome assembly for the Aldabra giant tortoise enables insights into the genetic health of a threatened population": Table S6

### Sheet: Sheet1
Sample_ID	Location	Island	Date	Latitude	Longitude	Raw Reads	Read Depth
ANM11	West Grande Terre	Grande Terre	13.10.20	-9.44309	46.2171	43829480	1.91777
ANM14	West Grande Terre	Grande Terre	06.20.20	-9.43444	46.2118	41879674	1.81461
ANM15	West Grande Terre	Grande Terre	13.10.20	-9.43444	46.2118	45094512	1.92823
CC06	East Grande Terre	Grande Terre	19.07.20	-9.43288	46.5128	42741090	1.86839
CC21	East Grande Terre	Grande Terre	19.07.20	-9.43091	46.5135	44173196	1.94854
CC27	East Grande Terre	Grande Terre	22.08.20	-9.42597	46.5045	42957230	1.83621
CC33	East Grande Terre	Grande Terre	22.08.20	-9.42606	46.5045	45272764	2.01036
DDM18	South Grande Terre	Grande Terre	06.10.20	-9.47187	46.3259	45087636	1.94385
DDM40	South Grande Terre	Grande Terre	06.10.20	-9.47187	46.3259	41891196	2.05863
DJL17	South Grande Terre	Grande Terre	06.10.20	-9.45227	46.388	43865922	1.85842
DJL24	South Grande Terre	Grande Terre	06.10.20	-9.45137	46.3908	40809576	1.74158
GTE01	North East Grande Terre	Grande Terre	29.10.20	-9.37577	46.4456	43605538	1.77964
GTE05	North East Grande Terre	Grande Terre	29.10.20	-9.37548	46.4459	41963462	1.69563
MCAMP30	East Malabar	Malabar	29.10.20	-9.37416	46.4368	40873356	1.75558
MCAMP31	East Malabar	Malabar	30.10.20	-9.37398	46.44	41480154	1.76085
MCAMP33	East Malabar	Malabar	30.10.20	-9.37366	46.439	41998928	1.72283
MCAMP34	East Malabar	Malabar	30.10.20	-9.3734	46.4386	40937274	1.66133
MCAMP35	East Malabar	Malabar	30.10.20	-9.37293	46.4357	41115918	1.72037
MLR1	Middle Malabar	Malabar	21.09.20	-9.3709	46.4202	40631536	1.71457
MLR2	Middle Malabar	Malabar	21.09.20	-9.3709	46.4202	41498596	1.77952
MLR3	Middle Malabar	Malabar	21.09.20	-9.36996	46.4156	41041384	1.76589
MLR5	Middle Malabar	Malabar	21.09.20	-9.36948	46.4109	41758744	1.77884
MLR7	Middle Malabar	Malabar	21.09.20	-9.36871	46.3837	40570418	1.62564
TK11	East Grande Terre	Grande Terre	23.08.20	-9.44281	46.4614	39740012	1.66648
TK12	East Grande Terre	Grande Terre	23.08.20	-9.44281	46.4614	43491140	1.8513
WMAL2	West Malabar	Malabar	12.11.20	-9.37241	46.2796	41134552	1.71567
WMAL3	West Malabar	Malabar	12.11.20	-9.37175	46.2794	41230680	1.69431
WMAL4	West Malabar	Malabar	12.11.20	-9.37175	46.2794	38139168	1.84931
WMAL5	West Malabar	Malabar	12.11.20	-9.37175	46.2794	40593922	1.7008
WMAL7	West Malabar	Malabar	12.11.20	-9.37175	46.2794	40947736	1.71806
Hermania (ZOO1)	Zurich Zoo	-	04.12.20	-	-	44398430	1.85885
Maleika (ZOO2)	Zurich Zoo	-	01.07.20	-	-	42014558	1.71024
